# Martial arts training is related to implicit intermanual transfer of visuomotor adaptation

**DOI:** 10.1101/2020.06.09.141887

**Authors:** Susen Werner, Koki Hasegawa, Kazuyuki Kanosue, Heiko K. Strüder, Tobias Göb, Tobias Vogt

## Abstract

Recent work identified an explicit and implicit transfer of motor learning with one limb to the other untrained limb. Here we pursue the idea that different individual factors differently contribute to the amount of explicit and implicit intermanual transfer of sensorimotor adaptation. In particular we tested a group of judo athletes who show enhanced right-hemispheric involvement in motor control and a group of equally trained athletes as control participants. After adaptation to a 60° visual rotation, we estimated awareness of the perturbation and transfer to the untrained, non-dominant left hand in two experiments. We measured the total amount of intermanual transfer (explicit plus implicit) by telling the participants to repeat what was learned during adaptation and the amount of implicit transfer by instructing the participants to refrain from using what was learned but to perform movements as during baseline. We found no difference between the total intermanual transfer of judokas and running experts, with mean absolute transfer values of 42.4° and 47.0°. Implicit intermanual transfer was very limited but larger in judo than in general sports athletes, with mean values of 5.2° and 1.6°. A multiple linear regression analysis further revealed that total intermanual transfer, which largely represents the explicit transfer, is related to awareness of the perturbation while implicit intermanual transfer can be predicted by judo training, amount of total training, speed of adaptation and handedness scores. The findings are discussed in relation to neuronal mechanisms such as hemispheric interactions and functional specialization underlying intermanual transfer of motor learning.
