## Supplementary material for "Martial arts training is related to implicit intermanual transfer of visuomotor adaptation": Dataset: SupplementalDataset_S1.csv

Mean movement directions of each episode (baseline, adaptation, awareness test, refresh, and intermanual transfer) for both experiments and of each judo (group 1) and each running or sports athlete (group 2), respectively.
FIRST EXPERIMENT
Group	Baseline						Adaptation																									Exclusion		Refresh		Inclusion		Refresh		Transfer left Hand
1	3,841627592	4,706331388	2,202643337	-1,101528625	1,25356517	2,802499397	3,970783015	-5,245091706	-12,10181325	-27,31157245	-23,56062987	-18,82868451	-46,00818064	-52,71339057	-53,94556319	-48,53461086	-49,05177278	-48,17568324	-49,58588226	-43,62945301	-54,26425366	-66,24109298	-60,15806782	-60,46714892	-60,32142662	-60,11261184	-65,61645673	-60,84917098	-55,90142142	-58,08329829	-46,9026617	-14,07944471	-11,11991881	-48,6334827	-55,98892207	-52,97496375	-54,43472097	-54,99216991	-51,57125228	-42,05516854	-49,33430473
1	-0,323974242	-2,334349007	-0,119676098	4,134433161	-2,338190434	-2,116054212	4,410320209	-43,2032524	-64,08589376	-66,8681054	-67,52888736	-72,45569974	-51,67463532	-64,80418818	-63,1979139	-65,3611275	-59,18934176	-66,94705767	-53,93963709	-49,78042027	-58,61961232	-59,76857628	-59,31587668	-61,94188819	-49,13278013	-53,07329634	-57,40342625	-54,80794652	-51,18767128	-62,03684225	-56,63208747	-21,01007418	-21,98010373	-59,35765031	-58,36939115	-65,69637795	-64,93542283	-48,05717432	-53,48896311	-35,89054956	-55,29675899
1	3,751648761	1,748941388	2,859821529	0,474383385	2,71153201	-1,039211706	41,09464492	-10,77123005	-16,83865339	-23,06625536	-37,51774035	-50,27736294	-66,93367533	-63,66904989	-56,09553511	-53,11166254	-44,34496858	-48,79617183	-62,07393651	-58,87245378	-51,76882793	-53,03866566	-58,99720543	-53,63170421	-57,73756499	-53,09640273	-59,27651882	-50,04239326	-58,3832755	-54,38108076	-58,89003482	-29,2831705	-25,8514064	-47,71162798	-58,82093255	-59,18685023	-51,89775046	-53,40711435	-49,52488315	-34,09967052	-44,0200034
1	-4,164095244	0,708024036	-2,164368199	4,268867726	-1,414170763	-0,917662928	8,809131177	-4,435090967	-13,09799287	-19,30070581	-18,99884199	-24,99419965	-18,92606014	-21,12683515	-27,62578328	-24,98848882	-24,49058505	-33,2244241	-35,06076674	-39,95050558	-41,91028196	-32,67902117	-47,92998708	-51,45602972	-47,21156389	-47,87198508	-51,64312561	-42,20184181	-49,43814479	-51,45816162	-46,42852436	-40,1388101	-32,66599241	-36,87898954	-47,96453176	-43,22471867	-40,10150965	-31,03778517	-47,57685171	-13,0938156	4,360468638
1	6,248627793	6,650730245	0,746041534	2,9676086	1,229172819	3,022483867	40,09297182	27,93338517	16,18515059	-55,03114206	-67,6420511	-57,76632951	-67,62912076	-50,61443316	-51,6126258	-52,55786582	-57,4779185	-44,80628507	-53,74532627	-56,37400658	-49,92344831	-46,64753978	-57,1740401	-56,69579575	-57,78802487	-52,63446803	-53,71028213	-56,14125776	-55,56346053	-54,01691495	-58,51385171	-12,38963019	-6,659852616	-48,52594254	-54,25099496	-53,35383306	-58,7741903	-48,38232272	-56,12888026	-45,13016833	-49,91973633
1	0,004281714	-1,716396292	-0,089531801	2,133555495	-1,042964125	-3,60701111	-67,25774494	-43,76857445	-59,6010311	-60,16108796	-55,80731247	-38,23216798	-47,69259683	-52,95148121	-45,82402255	-51,33322986	-53,91898498	-57,51634324	-48,62762132	-54,48372645	-57,66850523	-57,66801063	-52,23428129	-60,46167464	-55,06570982	-57,74714265	-62,10931486	-55,38460099	-56,84756461	-59,15187525	-62,13381446	-33,41412819	-21,65033715	-63,18222414	-60,59022832	-56,52762193	-64,40559179	-48,77400327	-58,91955901	-32,61992633	-40,12455115
1	0,645305436	1,502568012	6,980992005	8,058779825	0,438135507	0,567716094	30,88993718	-17,73001516	-42,17066925	-62,97828387	-46,26542194	-56,66286112	-56,79125964	-67,3581875	-56,99354161	-35,64499539	-66,9767459	-67,35287946	-59,96731086	-64,4676331	-53,3225752	-56,9726614	-62,41162259	-54,87004166	-67,66896061	-56,25097025	-58,84601698	-52,34401818	-60,72030621	-53,94775783	-55,66427483	-12,13141047	-13,48958411	-60,12150616	-57,43877254	-58,09895166	-59,9557052	-41,66905593	-59,53480937	-47,70715024	-46,41301947
1	-1,582154661	1,431644441	-6,273479533	-3,514788396	-1,515996679	0,73884406	0,102739962	-3,729212254	-5,999716244	0,297805519	-0,320783123	-4,183556358	-69,76019999	4,841350783	-53,84137353	-42,18106039	-37,31472744	-50,48574418	-53,06041386	-58,25763297	-52,79515506	-51,80326392	-64,38971966	-54,60262088	-45,26808104	-50,51742809	-51,73219825	-53,23906521	-55,87140194	-60,22937835	-63,14455808	-22,31500098	-18,71690729	-48,91455653	-57,4627275	-42,65621662	-53,03244611	-55,88739335	-57,69210024	-38,52956053	-53,33583318
1	2,078326435	3,445352237	-2,197742371	-1,918620893	2,617042106	2,028187873	-14,76899247	-58,85580915	-60,44920718	-62,81114082	-64,11854523	-65,26171059	-64,33566619	-66,07698359	-57,45698994	-60,49925133	-65,44617274	-47,30410405	-58,70624386	-65,43671136	-64,48831347	-68,43286604	-56,28755977	-60,22147654	-57,72631707	-63,41412671	-58,68769377	-59,7805719	-61,02502262	-61,38857959	-62,96728808	-10,30026115	-11,48369707	-50,28867899	-55,40038509	-60,69786357	-62,61406573	-69,53714024	-60,57422636	-49,36409779	-54,90591679
1	-0,736662296	5,56860518	0,528205695	-2,149783033	6,408234581	-0,52690673	24,18133937	-25,56930166	-22,85456748	-60,46650805	-31,57102451	-51,51918594	-58,67676037	-63,38494434	-63,28352622	-69,84877805	-58,45858682	-61,97377839	-50,24801946	-66,80468004	-64,91436098	-65,62339037	-58,17309709	-68,86516174	-65,84495804	-65,19317733	-67,95259227	-72,31628367	-73,42471608	-64,28949461	-67,85368726	-23,7995523	-28,28166239	-74,02317248	-66,58713803	-78,25004057	-76,54631087	-60,64364772	-67,5553208	-52,15734713	-57,37241554
1	0,345503489	3,552271193	-11,53957959	0,945251179	-1,44437008	-1,694561506			-53,36986711	-48,25204176	-55,47426834	-46,4019703	-56,34660617	-59,61624073	-53,81059569	-57,34124761	-55,66875094	-57,6065271	-52,39723847	-59,32172132	-59,23169205	-59,57301987	-56,70561076	-61,38742412	-58,98999465	-53,81479052	-60,80949686	-60,65286527	-64,89469973	-59,96741329	-65,90393203	-10,48171762	-11,25172145	-57,77449213	-57,26104575	-57,7281214	-60,58850741	-62,61633034	-65,9168434	-48,79077262	-55,0220058
1	-1,637596555	-1,82835488	4,707893678	-0,632965162	-7,31193833	-1,706945363	13,47416194	-29,14148523	-63,74308933	-66,84375436	-55,4111452	-48,2058003	-50,29102581	-53,32924544	-58,2277805	-53,10657767	-48,57141116	-56,13085914	-49,69562564	-51,95208354	-52,58123809	-57,22257568	-55,60630447	-53,45921913	-57,53180634	-52,85501105	-56,43941086	-57,95751326	-55,37926874	-56,42062545	-56,41700674	-38,89058225	-30,73790199	-53,85833314	-54,3704826	-52,96468966	-49,91706829	-49,26312214	-58,74920143	-36,43185265	-39,30170936
2	2,133699884	-0,596584055	3,402743668	-2,172660534	1,303092081	-0,626650383	-47,92786238	55,88239693	-40,78474824	-20,42028756	14,97164455	-34,41575817	-36,8134519	-35,73935577	-25,59733794	-47,28336365	-31,06552269	-53,39855559	-59,47245495	-61,03315366	-63,5671344	-63,77832873	-60,65594491	-61,31511206	-58,97186133	-47,33160559	-61,6984477	-61,81350955	-69,16332022	-67,17515773	-63,65810924	-5,99645341	-8,634673171	-56,92973879	-60,21303397	-51,8088275	-55,94916706	-68,10496098	-67,89785652	-48,72110515	-55,88762479
2	3,865820059	3,48317065	-4,517852084	-2,316907117	2,704692453	-2,1764759	-119,4115162	-50,18143329	-54,53554116	-49,50599406	-54,84326548	-59,51733955	-53,45801263	-57,68158845	-59,17290403	-54,0573209	-53,75687642	-49,58351621	-66,39017605	-59,22477313	-58,79190873	-55,39677439	-54,49773442	-62,88432388	-56,00798079	-58,71709743	-60,65838265	-58,21375945	-56,69864052	-58,04527361	-59,02823176	-18,13875216	-18,57035122	-64,27339062	-55,37786137	-54,96397417	-60,31515378	-55,46996937	-57,13835096	-36,96569407	-46,50072071
2	0,766980527	3,395736862	-2,285507201	-1,325191315	0,160182884	-0,026327815	-114,6350415	41,89087187		49,68425937	0,23687326	-74,30800685	-40,07811028	-50,03827737	-58,57861008	-51,13966889	-56,90690848	-61,9155196	-53,86447444	-55,95408687	-56,04990693	-52,91643037	-55,06797967	-58,22479441	-55,21319863	-54,68630842	-55,23621597	-54,72298275	-58,32790768	-63,78053569	-61,28655438	-10,62929625	-10,92282211	-49,0415087	-61,86698537	-49,03868557	-55,91506624	-63,07341582	-66,27594879	-54,98873703	-51,61982782
2	-0,018439208	1,706038888	1,917998078	7,923871176	1,91498463	-1,612790749	-27,11927635	-61,59082849	-51,20660544	-54,2848221	-56,0258453	-61,09519761	-60,07037543	-52,36862785	-51,60944081	-52,47609822	-40,59048249	-55,60349532	-47,2736186	-65,1584564	-54,65009353	-59,63792555	-63,29063186	-60,39675288	-52,46581747	-52,97796576	-56,43447827	-50,74505419	-62,02017699	-61,12629383	-63,34041115	-35,97426122	-20,21152635	-57,52407902	-58,06069913	-57,92919507	-62,60627815	-53,59094424	-60,9036419	-40,51297582	-49,09268822
2	-0,235332733	0,893697452	5,052441675	0,6107623	-0,547935826	0,39919129	73,87743386	-12,86661462	-48,04537377	-43,23030447	-56,38125551	-58,28530796	-48,48954523	-51,95319624	-50,99136802	-62,27929449	-54,97365975	-45,75560137	-54,74083696	-52,03372526	-56,16798307	-42,75099169	-45,87270402	-55,6139942	-50,83632608	-50,15820358	-66,60995916	-57,38456408	-67,86722301	-49,47242946	-61,89572442	-16,85542856	-13,56435793	-57,30666742	-54,31366299	-56,27151077	-51,42224248	-54,28891368	-47,68057063	-66,72396312	-43,16133607
2	1,811775119	-0,216494699	-11,61646668	-3,929258319	3,555237952	2,169141021	-37,19478525	-34,57802286	-66,36919375	-46,46123762	-53,67641622	-45,92031696	-49,13147958	-60,15588049	-61,79215085	-61,24651542	-63,38979802	-56,12703415	-59,16114308	-45,98778708	-63,52034002	-45,85287532	-45,97351999	-59,91516168	-62,74921514	-61,25350806	-57,93264503	-59,17250837	-67,33856703	-57,56552247	-58,61496547	-22,33489941	-15,1338966	-65,50925689	-61,57475661	-47,5449921	-63,38201405	-60,47158732	-57,22683812	-50,425543	-42,80380831
2	1,788227136	0,53824444	-4,650333047	-1,370454289	-3,390011993	-0,214940372	-5,587809961	-15,95296464	-52,3001992	-43,59367229	-43,97544961	-46,3231775	-41,15443662	-49,70620769	-52,40387191	-61,95451456	-53,38171579	-60,03554301	-45,26498063	-61,0910763	-52,92987172	-56,18509271	-47,66267281	-58,80338083	-50,73781627	-58,57216893	-53,81291711	-62,75746027	-57,5643501	-68,70811927	-56,42851749	-19,86991626	-11,46938224	-47,03077184	-56,90736867	-61,2794574	-55,30245919	-61,40363733	-61,17340099	-45,81643654	-47,05813776
2	0,646354716	2,932155134	-1,539669268	5,499888414	-1,368551923	1,920926622	-4,52474179	6,556700207	10,88483481	-20,12033507	-26,72754191	-29,66205443	-25,05122171	-32,98800405	-40,72505026	-54,29868195	-35,39053744	-39,21511834	-42,77406636	-45,66816281	-44,01729083	-42,28373961	-52,50357353	-49,57718119	-48,18452912	-48,88378843	-52,1223972	-53,17759517	-54,47644608	-52,96699386	-52,27504814	-40,33571561	-33,30327065	-51,69666889	-54,34160886	-53,22661695	-58,45701057	-47,13945529	-55,3201774	-36,1664514	-54,10800232
2	1,436867748	2,873908045	-3,617648495	2,258068015	1,412984632	2,573135409	6,335905121	0,662940079	-46,41701994	-52,92785944	-56,99914828	-47,70215007	-50,86259981	-57,91918361	-65,45216944	-62,52835364	-61,50624011	-58,71250962	-54,35198187	-52,57309693	-55,59242067	-47,91264049	-58,80532968	-52,8215377	-51,91628754	-55,93241955	-57,41821838	-60,66840439	-57,71801033	-58,81926483	-53,44566249	1,105545685	0,350545079	-51,56685321	-55,50179121	-58,63899811	-54,19118896	-58,17521086	-57,63320073	-50,15972943	-56,58475432
2	0,275966451	2,770465518	1,331822383	3,11672965	-2,066902712	0,611631119	-51,12277543	-70,73557803	-58,93870344	-57,22807322	-50,66436759	-46,20341047	-50,70432806	-50,10225967	-38,54057212	-47,68227208	-55,90993216	-50,99499193	-61,14515431	-47,25342742	-53,65642486	-56,1374844	-47,34582033	-51,44697771	-49,59271184	-51,27977122	-51,83879732	-47,74648501	-50,88808117	-47,41823403	-59,27393409	-13,56528608	-17,78877547	-51,75612111	-57,15558842	-60,11088806	-55,04378656	-57,82403667	-60,9547187	-39,9401468	-49,60223715
2	1,992286068	4,010184786	-6,333303491	-1,175393165	-3,06512202	1,427852044	72,72544034	-23,71255521	-153,0581108	-2,9583492	40,19389508	84,68808909	-19,94361671	27,72042222	-28,61820811	-21,69661854	10,66932049	-20,1057499	-27,06721667	-15,93286506	4,440224572	-32,28535506	-13,26770671	-1,459298796	2,595837372	-46,2117485	-78,62766253	-66,32193614	-59,0821333	-47,48585578	-67,58180462	-45,07677223	-32,0231312	-53,79183945	-58,49595697	-25,05508246	-55,21760274	-57,23517121	-57,18660233	-28,58599522	-31,491052
2	1,152330127	-3,807466702	-0,643428609	1,58100709	-0,569720702	2,477743882	-32,11411699	-40,75102828	-37,12593398	-39,01116103	-30,78931698	-40,66689904	-30,63333257	-41,82323786	-42,29393739	-39,12339343	-43,70521098	-32,39807314	-33,04507354	-41,15223868	-54,19889779	-47,35946526	-50,09507739	-51,34627935	-34,74570609	-57,10724286	-50,00242761	-43,84115008	-55,41720585	-55,60796734	-45,84011489	-13,79324619	-16,0835706	-59,57186032	-58,94232108	-64,70308754	-58,58981357	-47,27982868	-58,53613877	-55,32661116	-46,67830586
SECOND EXPERIMENT
Group	Baseline						Adaptation																									Exclusion		Refresh		Inclusion		Refresh		Transfer left Hand
1	0,50793404	-3,101066038	-4,122260253	1,395341806	-2,648954457	2,267991287	45,62345575	-5,001171518	-28,29419741	-24,73698449	-19,25043783	-26,8369125	-20,15646015	-20,47508487	-32,45973393	-28,78365704	-34,56710307	-37,73280756	-30,51036695	-31,13513776	-35,78269007	-34,05396112	-34,09048242	-33,64079902	-44,11236545	-42,57597956	-38,55074995	-34,65712061	-39,23316983	-53,07646578	-43,90150962	-27,47941295	-27,10579459	-39,41657839	-36,54768826	-40,69028106	-42,11191138	-45,23178049	-50,98145557	-10,80744155	0,227691851
1	-2,055600912	-0,13161745	0,477041342	-0,79905269	-4,925141976	-0,846559511	76,39308555	-28,41075687	-57,21700951	-61,04758921	-51,89811689	-63,87461359	-58,87755535	-51,18074307	-55,10277216	-51,01324059	-46,31451594	-48,60941214	-52,92497801	-51,28169919	-57,63106408	-55,5023659	-57,2846435	-57,07721375	-63,74387825	-60,0078284	-66,6791247	-50,55039175	-57,95777608	-52,81507252	-45,57920443	-27,69039817	-18,63633473	-53,80433506	-58,58934687	-64,56558614	-60,02237418	-55,41532888	-59,23292347	-5,844889924	-3,564224077
1	-2,378942205	5,285457361	1,174749294	1,388437692	-0,851449197	1,676935419	-9,018297524	-37,60125191	-36,83012839	-35,50812859	-42,21778617	-28,31647996	-36,56342149	-36,25112267	-45,9278262	-47,03993613	-46,25607195	-36,24853464	-41,02698908	-44,60754648	-36,41651559	-44,71142006	-40,25780268	-41,42370571	-36,97341262	-41,31485966	-40,37917767	-41,55221048	-46,98278439	-46,17129164	-45,06170969	-44,52624871	-40,75573052	-40,18349181	-46,26391382	-41,70794733	-46,93005512	-34,99313731	-42,95904464	-7,548518495	-0,305513327
1	1,719205492	2,689468824	-0,326200217	7,529115686	-4,448775697	-2,099337536	-14,52316752	-45,71794028	-44,64760067	-48,67306137	-42,24057072	-37,78123948	-43,17669278	-37,18154693	-38,36036944	-35,50319058	-41,39697299	-46,50484005	-46,35060508	-40,30920177	-46,88686294	-47,2203678	-37,56801169	-49,51088553	-40,36041788	-52,23238721	-51,11187876	-47,26703485	-48,79561121	-52,66161835	-54,80098143	-35,94821052	-34,84056833	-52,14843528	-59,6912699	-59,32681423	-50,66186573	-47,35623208	-47,72829801	-5,95715046	-6,393674681
1	6,347653819	3,785452841	-1,199662793	5,148644497	5,545395384	4,437939851	42,68536248	-131,3486418	-66,93380627	53,96493365	-25,6929993	-50,49175775	-49,10573855	-61,79528342	-59,23967141	-61,52263779	-45,51394832	-54,52547783	-58,03607317	-56,86987834	-57,12120932	-60,92545038	-58,10975602	-55,69238379	-58,52859073	-60,58683324	-52,22147809	-60,23954955	-56,43433651	-67,16303699	-62,56360378	-8,776915369	-5,786674069	-52,02726851	-62,34396173	-9,860009528	-11,55491962	-64,25947206	-61,0901928	-11,05463977	-4,834392228
1	5,072770965	1,152027762	-10,21434578	-3,762633535	-0,928558459	-0,088833029	-56,04260411	52,78507458	158,1384629	-33,92237682	-30,42584132	26,04841404	74,23662082	35,23347939	69,34305024	68,66826578	137,1057692	22,80562571	86,38107823	109,3316531	22,08852177	-16,43081972	-14,68353467	50,37648483	15,09162269	11,78859712	-4,411637124	23,48339903	22,62334291	-20,92431276	-37,30592368	-22,63402951	-13,92608541	-1,225209512	-23,21308772	25,08688083	-2,677213805	-17,99519951	-16,40806348	-6,345978226	-10,29043884
1	-23,54331708	-3,575640409	1,870779878	-1,049405349	2,084990379	-3,086731736	12,14666649	-52,89974474	-103,2357422	-32,66738336	-52,18866156	-56,75903253	-57,21767984	-64,9155584	-66,52632248	-64,77054335	-64,94322205	-68,11670961	-60,86074534	-62,10577578	-34,65811778	-60,27465497	-63,97655593	-60,76783038	-61,53185362	-53,79773854	-67,9018422	-41,5001339	-62,75530898	-68,65666177	-54,91151296	-12,78851864	-6,523661324	-53,4804915	-58,60412418	-56,15078869	-64,10539037	-62,80144721	-55,28343589	-6,554364526	1,905515662
1	0,01277496	-1,800514076	1,704239894	2,961756451	0,896274654	-2,472143497	-31,90209097	-13,56357432	-40,61439047	-26,10871636	-41,44986053	-24,0484349	-68,7548259	-54,81659042	-52,53264309	-41,90056794	-75,37914439	-50,10111461	-63,36958473	-57,92286848	-60,42905177	-61,74310244	-60,3573448	-62,77580886	-63,53852195	-61,53511163	-64,80771557	-62,34460531	-63,97875666	-64,87582259	-68,97758126	-19,3158566	-19,02174227	-61,21175092	-64,32350831	-62,5363005	-57,52808553	-55,83834661	-60,06194464	-1,907490631	0,049890525
1	0,331917542	-2,978509521	2,067389209	-3,670467279	-1,356514062	1,898293205	43,25925671	98,07985281	42,24388915	-28,96956404	-22,17180302	-54,82171984	-75,65482052	-65,1569939	-57,26202406	-55,53228386	-51,42478211	-60,83730664	-52,94566686	-55,69481916	-70,33498154	-55,68102916	-61,17078354	-56,32464727	-49,75857381	-67,39350328	-58,99048769	-61,50699199	-57,23305539	-62,48761276	-63,05071451	-42,17085049	-22,1065686	-61,44695757	-67,10295796	-69,05204394	-69,70470467	-62,05931631	-71,59812549	-0,875202924	-5,489307468
1	1,587594035	-3,330515997	0,371189213	-1,793189447	0,573403027	-1,059033541	1,978026068	-17,56857238	-32,08540542	-38,34229304	-30,44921802	-35,93295297	-24,17753299	-37,71214315	-36,16020524	-32,15321428	-28,03679685	-27,71999784	-31,13387127	-35,61920156	-35,5200267	-39,5702254	-38,75420949	-37,77327634	-40,40776068	-40,217451	-39,17340952	-40,07527866	-48,90854307	-43,82539564	-45,876885	-33,64057785	-35,17776318	-45,5560238	-52,40531709	-47,53114346	-48,85352268	-47,67410372	-48,18380409	-11,82207211	-12,44923242
1	-0,464048773	-1,99310553	2,609667736	-2,018260489	0,161861345	-1,452898833	-41,40555021	-53,33122536	-42,00195908	-50,62457416	-56,57922641	-50,98820767	-55,37244526	-50,81821786	-51,82947152	-49,94669974	-59,65700875	-57,09330993	-57,9616392	-56,571857	-51,10062416	-58,47546581	-55,3219817	-56,70085958	-53,94434106	-60,61213147	-49,06790554	-53,41096873	-56,05691502	-56,17712191	-51,88663478	-21,12955824	-16,98725754	-49,59633839	-58,1833624	-55,04914248	-53,94831979	-49,32178234	-54,51601125	-3,241120626	-3,729458714
1	3,883600394	2,399132927	-1,937164403	0,303973871	-0,249482774	0,014648871	43,62071604	-34,66363041	-62,12797206	-49,0319886	-53,69388783	-35,09354017	-52,79094061	-49,87879654	-61,68131116	-47,65806964	-55,70363455	-53,4244291	-57,67750131	-38,97155993	-56,12360822	-41,55964481	-67,35435876	-49,0827947	-49,22331346	-65,6308222	-50,796	-61,94896746	-60,15085321	-56,707096	-58,71235292	-21,06791899	-19,55128306	-51,28800667	-61,07721368	-65,98379358	-56,45288893	-66,81464531	-66,0521637	-4,660687118	-0,722547687
1	2,179939431	2,301280462	-6,037062932	-2,318448184	2,199015331	0,68749627	15,63853586	-25,06222018	-41,31251996	-41,17223257	-61,33500974	-55,83123296	-40,57244288	-25,01743884	-61,57235038	-40,86341511	-70,52320664	-55,19006465	-58,38446803	-71,03191487	-73,28731154	-73,83211153	-70,04452644	-73,1173948	-72,11979243	-77,39847369	-70,09333376	-76,26818775	-73,40256488	-75,63181167	-78,07698395	-27,36778301	-19,02650621	-81,03286675	-82,22738082	-74,50079972	-74,68085427	-70,38285612	-69,96069594	-10,83128521	-7,338038638
2	-1,427751476	-3,448221613	2,935306196	3,886212822	2,849959966	-3,581287564	0,873608521	-28,29170077	-19,66606626	-2,168072172	-7,934700094	-8,557164485	-12,98296009	-19,18398496	-16,82925789	-18,94926426	-22,98964374	-35,08477322	-35,06105731	-37,47025041	-37,18862144	-42,92798948	-38,28613761	-30,44328746	-33,98610329	-29,27604646	-28,32410913	-29,91359882	-40,91718095	-36,52736892	-37,61693244	-36,96697721	-39,87524222	-28,48387732	-47,49246833	-44,89688688	-43,80350481	-32,41150486	-43,31860772	-7,590432738	7,139399917
2	-3,02251226	-2,046104615	-0,942427477	-0,487988664	-4,671502477	-1,79636281	13,21510636	-24,24329261	-37,14837509	-26,78154377	-55,28899389	-55,46129488	-54,32426878	-57,15745078	-55,92418899	-55,64416663	-63,85629156	-56,81881045	-62,17220542	-65,077665	-63,44127281	-70,06177318	-62,18079646	-50,79816835	-65,23979476	-63,0011501	-61,04545739	-68,75248513	-63,46761014	-67,42852566	-70,1195824	-19,28235473	-13,23688352	-67,35169884	-69,01544883	-71,06902559	-67,49826648	-69,82089028	-71,27988006	-1,455615749	-2,402303887
2	4,019665433	2,848409663	-0,776561451	-5,40911344	6,924908749	-2,084280142	-9,301575061	-77,36355821	-30,21760559	-12,81432473	-59,1282552	-21,45153235	-31,86163911	-32,63549083	-28,80065212	-35,11150579	-44,86039316	-50,78452342	-46,34712624	-48,63399266	-41,41026774	-48,61520795	-49,54649711	-48,41734144	-46,88099911	-58,37441741	-44,14965383	-54,59764949	-53,22812221	-48,14543926	-41,91203947	-39,34818165	-24,35134167	-34,85339641	-48,97352765	-46,57672788	-42,77148182	-50,06340829	-46,79067145	3,099258077	3,154654416
2	1,187095436	-2,832801182	-4,128883551	2,337997136	-0,273870428	0,833349338	-34,57876654	-18,74559171	-40,59001774	-51,15155485	-57,43913184	-56,08460889	-53,62213363	-48,11383459	-58,33267124	-59,22281993	-46,31949104	-58,31667943	-56,03467909	-49,4130643	-52,33507145	-46,8033083	-55,06675783	-57,70746986	-56,68925784	-55,67405467	-57,34303308	-53,42869098	-56,1997128	-60,55489061	-48,17092549	-16,90319538	-7,659347381	-43,68116632	-55,04690709	-57,68502875	-55,0304291	-50,77338948	-56,39437044	-6,514603097	-0,648542187
2	1,005186368	1,757402526	-6,448642459	-1,118881922	2,057614472	-2,081564491	-3,305751476	-62,97778455	-53,40250873	-66,40484512	-17,83635881	-17,84927299	-46,99250402	-56,71592471	-61,41948173	-52,0587398	-35,83719582	-72,07698244	-56,15505779	-62,85878457	-62,06433907	-63,43183688	-48,50281848	-49,64771168	-54,81758599	-53,37216278	-48,75366477	-72,60243521	-51,88323118	-48,11662863	-52,73112928	-17,00041068	-8,256187873	-50,62064197	-38,92093149	-64,00476985	-52,20383086	-56,94427679	-68,7295659	-5,800425534	0,965236815
2	4,631244949	1,836381961	-1,675536247	1,224945628	4,008167219	-0,307736475	22,78306717	-50,7721394	-39,83765768	-39,90872994	-52,64009366	-54,46510317	-65,82707306	-68,65228557	-62,34715432	-69,75585008	-57,78137425	-50,79426477	-53,37130232	-54,76689904	-54,59660666	-61,23010236	-61,88988261	-61,12369304	-63,85610534	-62,89421697	-63,04040139	-57,93410957	-67,28513796	-64,24616996	-57,01011054	-14,27636623	-14,03690269	-44,48569694	-58,25153767	-67,33749047	-62,47400805	-61,37210687	-62,78431561	-8,346033536	-6,4595564
2	2,029344374	-0,006839782	2,150384157	1,468249697	3,680631218	0,998443744	-3,614229951	0,95184335	-32,37313274	-33,15432298	-12,20372946	-12,83518166	-15,12131834	-6,720526229	-19,00606898	-10,53640128	-25,13214284	-24,43698969	-21,95024968	-39,30608251	-18,63156639	-37,40773274	-22,94865034	-23,09778559	-36,38789103	-50,40014575	-43,74839102	-30,21720854	-48,80255375	-25,58982071	-34,23081744	-19,78190702	-12,98409635	13,41479714	-18,73246013	7,994861207	-37,64044055	-27,58090477	-32,80844499	-2,671734046	-3,256745243
2	4,845024223	5,222669814	2,765977926	-0,88460294	1,618232973	2,109155431	20,47215277	3,010933807	-2,573406513	-10,93689685	-17,68664847	-19,74978276	-26,91560756	-33,60516074	-30,73958067	-34,76012018	-19,90599715	-35,79722779	-39,62935447	-35,28958855	-44,17059331	-44,51328198	-39,22297228	-43,99641496	-33,53610027	-52,16166095	-43,08027069	-51,93460497	-48,13306567	-45,35979772	-42,12474475	-33,97364259	-29,22006256	-54,93223302	-56,70421712	-31,10710739	-53,82524487	-44,65158387	-44,53171921	2,049093296	1,427255539
2	0,819139025	3,866343914	0,37176417	0,155339546	3,901653339	3,315199876	-0,721305122	-2,163220075	-32,65982175	-55,26365295	-45,09136456	-53,00673666	-64,27620539	-62,025229	-50,04863995	-53,72612846	-43,25574459	-42,73462138	-48,80693551	-39,34468109	-41,76514076	-53,38895491	-39,31085868	-51,66545159	-64,19217259	-51,11543518	-38,46223096	-57,66338539	-50,15120053	-55,48438925	-56,92236943	-20,40004628	-12,88993721	-58,10953646	-57,74464112	-67,48731185	-50,8885997	-61,02344936	-58,78283628	-9,820514084	-8,125295357
2	-1,351830507	3,580358502	-3,893596404	2,944574308	-2,260667725	-2,132709309	37,27465957	-50,90145222	-60,67294563	-61,29858677	-62,88382165	-77,32751594	-62,79508198	-27,85507245	-48,70426803	-52,87258412	-54,22513873	-65,64232016	-62,82851461	-57,87575375	-67,55841762	-67,73329374	-60,17684123	-48,55111302	-51,49852472	-64,64736619	-64,05760431	-65,13883814	-65,01267624	-59,57103164	-63,0747053	-25,61381273	-21,47902001	-58,51012799	-64,21361	-53,27189205	-55,90068347	-45,55886289	-57,02572022	-3,187554919	2,437711908
2	3,744931255	4,862815185	-5,01078022	-1,42370451	2,977649326	2,729608045	3,007969232	87,04515546	-39,1480335	-49,75227739	-45,55038417	-22,43587893	-57,79875168	-55,43315368	-60,90534817	-56,39243924	-57,32297985	-28,91642279	-55,58893056	-55,38581306	-53,42760333	-57,78303334	-67,75514135	-56,28900359	-56,64365517	-64,02818346	-57,7830757	-31,71868498	-57,35214664	-58,0086049	-62,37791323	-4,009248687	-2,573040949	-58,91983166	-59,04266463	-55,19276756	-54,00376131	-57,89865579	-62,38958088	-2,031219956	7,163877604
2	4,223315898	4,511869414	0,879570568	1,297578123	0,501333937	0,532888938	58,05017899	6,11012248	-2,991088784	-59,06145878	-70,7455759	-65,55329712	-60,40104044	-60,07590077	-60,35085962	-53,58633607	-49,22358754	-53,57038417	-54,17259385	-47,31516762	-50,44605504	-46,01860953	-52,41923974	-67,25290536	-58,37666282	-56,73917541	-53,11511193	-56,8996621	-54,92316643	-43,21320459	-46,26332271	-16,47548363	-10,44984464	-55,80235257	-59,7169055	-55,07841942	-56,41579351	-49,51068461	-67,00603755	-0,517608054	0,663501966
2	1,665040691	1,43703407	1,331574736	0,361148552	0,11312747	0,08628133	-2,51383558	-2,644914439	-13,40675037	-15,62112742	-39,97857988	-55,68996371	-65,46161408	-41,31371702	-40,8313606	-51,31616264	-52,2767383	-43,49673801	-68,15096945	-51,03228795	-28,35058072	-42,03820941	-40,50307826	-66,2858636	-52,13080477	-53,50263995	-27,48792594	-39,60675072	-55,32605798	-50,66838266	-36,66112613	-17,9229583	-11,87834414	-48,38356677	-50,72706022	-63,41986492	-65,63750432	-44,90670352	-66,90144886	1,136714828	3,72210425
2	5,039651314	4,41123909	3,918926507	-1,399888368	3,01849298	2,646717376	-25,34797216	-17,53787179	-62,30625739	-37,41315937	-38,07466324	-45,11388598	-45,14948207	-41,13250697	-54,25911578	-59,2457251	-53,59669617	-60,43207318	-48,31899104	-51,91674698	-51,62256589	-57,56034725	-64,87423434	-56,57299697	-51,88619223	-57,25276885	-60,31479027	-59,76926075	-58,99599621	-58,3625765	-60,11687059	-14,29603095	-9,950951542	-54,12784355	-61,28060159	-53,70380025	-57,76005934	-48,81172437	-58,11727418	-7,900406987	-5,861954072
2	-0,019216028	-0,024907897	-1,043255672	0,471930078	-1,635920566	-1,028276242	40,3623229	-2,648400904	-1,434727526	-5,104345513	-5,107455503	-20,01681932	-27,72824418	-60,18972098	-68,83439374	-55,62665919	-55,1401934	-53,46204869	-64,48547877	-55,97763806	-55,17672328	-46,74744749	-47,09038073	-61,11483492	-60,52568513	-60,74020579	-49,28002835	-57,48596383	-61,6834672	-62,71507423	-58,68058796	-9,583357529	-6,340720098	-56,30100973	-60,43231278	-63,55038166	-57,70091726	-58,0630831	-65,53223295	6,154110074	7,806521586
2	5,713779559	1,904514062	-0,684637742	-2,543911854	1,435592949	-0,338214731	-11,9678626	-2,208888841	-11,36399848	-20,69738025	-24,56268581	-28,72033536	-46,97517165	-52,61432693	-46,07811439	-48,25074583	-49,73187355	-50,30500839	-52,41744935	-43,30097747	-53,10589748	-53,3369443	-57,9830896	-53,97206997	-54,73448258	-55,31367359	-54,93496533	-54,80357832	-51,07062203	-54,22035619	-56,23304586	-42,91020669	-32,99643329	-52,60692905	-56,53179994	-52,94464849	-52,14431149	-31,89952189	-40,6710128	-8,84943175	-5,297678074
