## Supplementary material for "Martial arts training is related to implicit intermanual transfer of visuomotor adaptation": Dataset: SupplementalDataset_S2.csv

Results of the handedness inventory and the questionnaire on physical activity for both experiments and of each judo (group 1) and each running or sports athlete (group 2), respectively.
FIRST EXPERIMENT
Group	ID	Handedness quotient	Handedness quotient personal space	Duration of training (years)	Intensity of training (h/week)	Total training (h)	Techniques left hand (%)	Techniques both hands (%)	Trained Sport
1	1	90	100	15	15	11700	20	100	Judo
1	2	100	100	12	15	9360	30	100	Judo
1	3	89,474	100	13	12	8112	40	90	Judo
1	4	88,889	100	14	15	10920	5	95	Judo
1	5	88,235	100	15	18	14040	50	99	Judo
1	6	50	0	17	6	5304	20	100	Judo
1	7	60	0	16	18	14976	0	100	Judo
1	8	89,474	100	13	18	12168	30	90	Judo
1	9	80	100	13	14	9464	20	90	Judo
1	10	80	100	17	15	13260	20	90	Judo
1	11	77,778	100	13	15	10140	10	95	Judo
1	12	78,947	100	15	15	11700	10	100	Judo
2	13	100	100	10	20	10400			Track and field - Running
2	14	100	100	9	18	8424			Track and field - Running
2	15	76,471	33,333	7	16	5824			Track and field - Running
2	16	60	50	10	18	9360			Track and field - Running
2	17	89,474	100	8	18	7488			Track and field - Running
2	18	80	100	9	25	11700			Track and field - Running
2	19	86,667	100	9	25	11700			Track and field - Running
2	20	60	50	8	35	14560			Track and field - Running
2	21	64,706	33,333		21				Track and field - Running
2	22	80	100	10	20	10400			Track and field - Running
2	23	100	100	3	20	3120			Track and field - Running
2	24	88,235	100	14	20	14560			Track and field - Running
SECOND EXPERIMENT
Group	ID	Handedness quotient	Handedness quotient personal space	Duration of training (years)	Intensity of training (h/week)	Total training (h)	Techniques left hand (%)	Techniques both hands (%)	Trained Sport
1	3	88,889	100	24	5	6240	25	95	Judo
1	4	76	100	11	5	2860	20	90	Judo
1	6	50	66,667	21	6	6552	50	100	Judo
1	8	35	33,333	7	2	728	60	95	Judo
1	9	100	100	11	4	2288	20	100	Judo
1	12	75	66,667	10	4	2080	40	95	Judo
1	13	90,476	50	13	3	2028	50	85	Judo
1	20	60	20	9	6	2808	30	98	Judo
1	21	50	50	11	5	2860	30	95	Judo
1	22	83,333	20	16	12	9984	30	90	Judo
1	23	23,81	0	30	4	6240	50	90	Judo
1	24	35,714	0	18	4	3744	40	100	Judo
1	28	56,25	50	24	10	12480	25	100	Judo
2	1	56,522	100	8	8	3328			Strength sports, Jogging
2	2	55,556	20	11	6	3432			Volleyball, Fitness sport
2	5	100	100	4	5	1040			Soccer, Running, Strength sports
2	7	87,879	100	20	5	5200			Handball (European)
2	10	80	66,667	14	4	2912			Swimming, Jogging, Strength sports
2	11	90	100	10	10	5200			Fitness sport, Badminton
2	14	61,905	100	19	5	4940			Tennis, Jogging, Strenght and koordination training
2	15	46,154	50	12	5	3120			Carneval sport (Majorette), Track and field
2	16	100	100	12	6	3744			Track and field, Apparatus gymnastics
2	17	84	100	7	6	2184			Track and field, Strength sports
2	18	80	100	7	5	1820			Strength sports, Jogging, Paintball
2	19	64,286	20	7	4	1456			Track and field, Paintball, Climbing and bouldering
2	25	55,556	0	20	7	7280			Soccer, Strength sports
2	26	100	100	10	13	6760			Triathlon (Olympic distance), Running (10km)
2	27	76,923	60	14	4	2912			Soccer, Track and field
2	29	57,143	20	23	12	14352			Track and field
